# High-density lipoprotein characteristics and coronary heart disease: a Mendelian randomization study

**DOI:** 10.1101/673939

**Authors:** Albert Prats-Uribe, Sergi Sayols-Baixeras, Alba Fernández-Sanlés, Isaac Subirana, Robert Carreras-Torres, Gemma Vilahur, Fernando Civeira, Jaume Marrugat, Montserrat Fitó, Álvaro Hernáez, Roberto Elosua

## Abstract

**Background:** The causal role of high-density lipoproteins (HDL) in coronary artery disease (CAD) has been questioned. Our aim was to analyze whether genetically determined quantitative and qualitative HDL characteristics were independently associated with CAD.

**Methods:** We designed a two-sample multivariate Mendelian randomization study with available genome-wide association summary data. We identified genetic variants associated with HDL cholesterol and apolipoprotein A-I quantity, HDL size, particle levels, and lipid content to define our genetic instrumental variables in one sample (Kettunen et al study, *N*=24,925) and analyzed their association with CAD risk in a different study (CARDIoGRAMplusC4D, *N*=184,305). We validated these results by defining our genetic variables in another database (METSIM, *N*=8,372) and studied their relationship with CAD in the CARDIoGRAMplusC4D dataset. To estimate the effect size of the associations of interest adjusted for other lipoprotein traits (potential pleiotropy) we used the Multi-trait-based Conditional & Joint analysis.

**Results:** Genetically determined HDL cholesterol and apolipoprotein A-I levels were not associated with CAD. HDL mean diameter (β=0.27 [95%CI=0.19; 0.35]), cholesterol levels in very large HDLs (β=0.29 [95%CI=0.17; 0.40]), and triglyceride content in very large HDLs (β=0.14 [95%CI=0.040; 0.25]) were directly associated with CAD risk, whereas the cholesterol content in medium-sized HDLs (β=-0.076 [95%CI=-0.10; −0.052]) was inversely related to this risk. These results were validated in the METSIM-CARDIoGRAMplusC4D data. Genetic variants linked to both HDL qualitative traits and CAD risk were located within *LIPC*, the *APOE/C1/C4/C2* cluster, *APOB, PCIF1-PLTP*, and *TTC39B*.

**Conclusions:** Some HDL characteristics related to size, particle distribution, and triglyceride content are related to CAD risk whilst HDL cholesterol levels are not. This relationship could be mediated by the hepatic lipase; the apolipoproteins E, C-I, and B; the phospholipid transfer protein; and the tetratricopeptide repeat domain protein 39B, which arise as potential therapeutic targets in cardiovascular disease.
