## Supplemental Table 1 for "High-density lipoprotein characteristics and coronary heart disease: a Mendelian randomization study"

### Sheet: TableS1_SNPs_Kettunen
mtCOJO Output														Original Input
														Kettunen						CARDIoGRAMplusC4D
SNP	GENE	trait	a1	a2	a1_freq.x	bzx	bzx_se	bzx_pval	a1_freq.y	bzy	bzy_se	bzy_pval		A1.x	A2.x	a1_freq.x	bzx	bzx_se	bzx_pval	A1.y	A2.y	a1_freq.y	bzy	bzy_se	bzy_pval
rs11716639		Apolipoprotein A-I	A	G	0.117085	-0.066204	0.0118254	2.16e-08	0.113865	0.0293755	0.0153487	0.0556361		A	G	0.117085	0.001237	0.017096	0.942794	G	A	0.886135	-0.01818	0.014655	0.214778
rs11924097		Apolipoprotein A-I	T	C	0.071172	0.0782816	0.0132436	3.4e-09	0.050612	0.00307865	0.0219608	0.888511		T	C	0.071172	0.030099	0.020851	0.152214	C	T	0.949388	0.005927	0.0212357	0.780163
rs247617		Apolipoprotein A-I	A	C	0.285998	-0.0419399	0.00722866	6.56e-09	0.307986	-0.0175887	0.0106692	0.0992408		A	C	0.285998	0.197243	0.011688	7.9e-63	C	A	0.692014	0.030884	0.0102121	0.0024925
rs2575819		Apolipoprotein A-I	A	G	0.174823	0.0550016	0.00983077	2.21e-08	0.173749	0.0133727	0.012969	0.302482		A	G	0.174823	-0.009669	0.014194	0.499309	G	A	0.826251	-0.00997	0.0123944	0.42117
rs261332		Apolipoprotein A-I	A	G	0.190155	-0.0651903	0.00863571	4.39e-14	0.218835	0.0191623	0.0122507	0.117776		G	A	0.809845	-0.154826	0.013532	8.23e-30	G	A	0.781165	-0.031107	0.0116894	0.0077881
rs2798015		Apolipoprotein A-I	G	A	0.393531	0.0381628	0.00674138	1.51e-08	0.472303	0.00477073	0.00962532	0.620146		A	G	0.606469	0.004354	0.010826	0.690031	A	G	0.527697	0.001067	0.0091877	0.907547
rs35346557		Apolipoprotein A-I	T	G	0.186081	-0.0515251	0.00923946	2.45e-08	0.208613	-0.011758	0.0137493	0.392455		T	G	0.186081	-0.002231	0.01469	0.880251	G	T	0.791387	0.005965	0.0131885	0.651062
rs73177595		Apolipoprotein A-I	G	C	0.182732	0.0502133	0.00839031	2.17e-09	0.141691	0.0022053	0.0135559	0.870769		G	C	0.182732	0.040394	0.013918	0.004007	C	G	0.858309	-0.004253	0.0130527	0.744551
rs73201852		Apolipoprotein A-I	C	T	0.111339	-0.0848835	0.0119653	1.3e-12	0.121301	-0.00386074	0.0167096	0.817276		C	T	0.111339	-0.040734	0.018088	0.025536	T	C	0.878699	0.004632	0.0159618	0.771668
rs73205710		Apolipoprotein A-I	G	A	0.077925	0.0694525	0.0127168	4.72e-08	0.090477	-0.0232992	0.0197456	0.238012		G	A	0.077925	0.007049	0.02083	0.737154	A	G	0.909523	0.029672	0.0189653	0.117691
rs7350789		Apolipoprotein A-I	A	G	0.382052	-0.0471098	0.00739534	1.89e-10	0.346833	0.0139031	0.0102156	0.173523		A	G	0.382052	0.136273	0.011894	6.87e-30	G	A	0.653167	-0.015132	0.0097157	0.119356
rs739846		Apolipoprotein A-I	A	G	0.063048	0.0846063	0.0134347	3.02e-10	0.081534	-0.0142816	0.0181055	0.430231		A	G	0.063048	-0.044425	0.021578	0.041176	G	A	0.918466	0.051576	0.0171762	0.0026755
rs7412		Apolipoprotein A-I	T	C	0.055177	-0.0970991	0.0170682	1.28e-08	0.073977	-0.0185845	0.0222868	0.404349		T	C	0.055177	-0.091605	0.026924	0.000744	C	T	0.926023	0.137045	0.0210923	8.17e-11
rs7531579		Apolipoprotein A-I	C	A	0.262176	0.0423736	0.00747617	1.45e-08	0.320603	0.00259642	0.0104865	0.804447		C	A	0.262176	-0.048329	0.011996	6.51e-05	A	C	0.679397	0.015795	0.0099916	0.113917
rs7620953		Apolipoprotein A-I	G	A	0.636574	-0.0418162	0.00744428	1.94e-08	0.525907	-0.000844905	0.0105387	0.936101		G	A	0.636574	0.001199	0.0114	0.91692	A	G	0.474093	-0.000906	0.0100492	0.928163
rs76332743		Apolipoprotein A-I	C	A	0.099133	0.0624513	0.0107325	5.92e-09	0.082691	0.0110015	0.0174551	0.528514		C	A	0.099133	0.004874	0.018075	0.789112	A	C	0.917309	-0.009343	0.0168123	0.5784
rs7653765		Apolipoprotein A-I	G	A	0.113435	-0.0614865	0.0103131	2.49e-09	0.095305	-0.0148556	0.0164883	0.367598		G	A	0.113435	-0.01782	0.01697	0.297621	A	G	0.904695	0.014335	0.0158933	0.367083
rs780096		Apolipoprotein A-I	C	G	0.413129	-0.0424443	0.00666384	1.9e-10	0.441248	-0.0211694	0.00973281	0.029626		G	C	0.586871	-0.036232	0.010632	0.000729	G	C	0.558752	0.002828	0.0093116	0.76135
rs79649536		Apolipoprotein A-I	G	A	0.064319	0.0728758	0.0131535	3.02e-08	0.064337	0.0343402	0.0212085	0.105411		G	A	0.064319	0.005404	0.021794	0.805738	A	G	0.935663	-0.021417	0.0204394	0.294718
rs838688		Apolipoprotein A-I	T	C	0.2114	0.0607095	0.00810531	6.88e-14	0.167918	0.0099309	0.0132089	0.452152		T	C	0.2114	-0.002686	0.012969	0.837234	C	T	0.832082	-0.007684	0.0127355	0.546275
rs964184		Apolipoprotein A-I	G	C	0.138997	-0.0844343	0.00948195	5.35e-19	0.184706	5,35E+00	0.0130254	0.996724		C	G	0.861003	-0.025562	0.014323	0.076728	C	G	0.815294	-0.049958	0.0123988	5.6e-05
rs9832931		Apolipoprotein A-I	A	G	0.262672	0.046501	0.00735939	2.64e-10	0.283414	0.0134568	0.0105944	0.204018		A	G	0.262672	0.017036	0.012165	0.16483	G	A	0.716586	-0.009026	0.0101067	0.371821
rs117901517		HDL-C levels	C	T	0.081041	-0.123289	0.02107	4.87488e-09	0.05553	0.0139032	0.0304524	0.647992		C	T	0.081041	-0.122565	0.022627	8.15e-08	T	C	0.94447	-0.007011	0.0297651	0.813786
rs13306676		HDL-C levels	T	C	0.181	-0.0655112	0.011995	4.71991e-08	0.132096	0.00842553	0.0144957	0.561078		T	C	0.181	-0.07442	0.012881	1.06e-08	C	T	0.867904	-0.011082	0.0140217	0.429325
rs174584		HDL-C levels	A	G	0.386926	-0.0567609	0.00951783	2.46686e-09	0.330504	-0.0211863	0.010582	0.0452726		A	G	0.386926	-0.067191	0.010221	7.55e-11	G	A	0.669496	0.02084	0.0101697	0.0404408
rs1883025		HDL-C levels	T	C	0.193655	-0.0798805	0.011603	5.80055e-12	0.260347	-0.0205213	0.0110507	0.0633096		T	C	0.193655	-0.076062	0.01246	1.5e-09	C	T	0.739653	0.025887	0.0104565	0.0132982
rs2241770		HDL-C levels	C	T	0.106067	-0.0854428	0.0151431	1.67723e-08	0.094488	0.0225408	0.016266	0.165819		C	T	0.106067	-0.091518	0.016262	2.51e-08	T	C	0.905512	-0.022757	0.0155848	0.144235
rs261334		HDL-C levels	G	C	0.224732	0.14501	0.0110864	4.28436e-39	0.240278	0.02423	0.0115604	0.0360868		C	G	0.775268	-0.131291	0.011906	9.2e-28	C	G	0.759722	-0.03756	0.0110431	0.0006709
rs479084		HDL-C levels	G	C	0.377439	-0.0608625	0.00976099	4.5098e-10	0.377468	-0.00233945	0.010166	0.817995		G	C	0.377439	-0.055759	0.010482	1.38e-07	C	G	0.622532	0.007425	0.0097124	0.444578
rs4841132		HDL-C levels	A	G	0.117821	-0.0818824	0.0141217	6.69821e-09	0.127387	0.00746622	0.0166798	0.654427		G	A	0.882179	0.092936	0.015165	1.29e-09	G	A	0.872613	0.000136	0.0161073	0.993263
rs56208677		HDL-C levels	T	C	0.077408	0.109177	0.019329	1.62009e-08	0.065878	-0.00289435	0.0231311	0.900422		T	C	0.077408	0.128867	0.020757	7.87e-10	C	T	0.934122	0.013933	0.0223578	0.533164
rs7234218		HDL-C levels	A	G	0.441205	-0.0554909	0.00928708	2.30003e-09	0.424213	0.00180257	0.0099324	0.855988		G	A	0.558795	0.048028	0.009973	1.85e-06	G	A	0.575787	0.000124	0.0095136	0.989601
rs7925835		HDL-C levels	G	T	0.052424	0.113021	0.020399	3.01606e-08	0.036464	-0.0348509	0.029509	0.237592		G	T	0.052424	0.131271	0.021906	2.96e-09	T	G	0.963536	0.040475	0.028845	0.160561
rs8090363		HDL-C levels	A	G	0.357372	-0.0552883	0.00949931	5.8761e-09	0.394198	0.0238109	0.00997247	0.0169557		G	A	0.642628	0.047365	0.010201	4.27e-06	G	A	0.605802	-0.020038	0.0095353	0.035602
rs920589		HDL-C levels	T	G	0.260535	0.0612695	0.0103692	3.44629e-09	0.256143	-0.0347308	0.0113211	0.00215645		T	G	0.260535	0.089078	0.011135	2.34e-15	G	T	0.743857	0.050842	0.0108639	2.87e-06
rs116611120		LDL-C levels	G	T	0.074741	-0.0870345	0.015879	4.22643e-08	0.057443	-0.0625906	0.0212664	0.00324876		G	T	0.074741	-0.080328	0.018756	2.52e-05	T	G	0.942557	0.056677	0.0210108	0.0069858
rs11881156		LDL-C levels	T	C	0.150045	-0.0722424	0.011707	6.79218e-10	0.164915	-0.0598027	0.0128171	0.307		T	C	0.150045	-0.102907	0.013824	2.46e-13	C	T	0.835085	0.067395	0.0125813	8.47e-08
rs11887534		LDL-C levels	C	G	0.07813	-0.113947	0.0154307	1.53093e-13	0.056954	-0.097955	0.0214209	0.481		C	G	0.07813	-0.138505	0.018224	7.74e-14	G	C	0.943046	0.104331	0.0211813	8.41e-07
rs12469741		LDL-C levels	G	A	0.081674	-0.0969785	0.0163933	3.30381e-09	0.052133	0.0273162	0.0211295	0.196079		G	A	0.081674	-0.118234	0.019365	1.92e-09	A	G	0.947867	-0.019891	0.0208544	0.340182
rs144361424		LDL-C levels	T	C	0.054437	-0.111716	0.0193104	7.23932e-09	0.036004	-0.0159166	0.0280766	0.570782		T	C	0.054437	-0.128616	0.022809	2.93e-08	C	T	0.963996	0.023072	0.0277924	0.406452
rs2738445		LDL-C levels	C	T	0.406106	-0.0526585	0.00843484	4.29349e-10	0.420967	-0.0326976	0.00965995	0.000712139		T	C	0.593894	0.051969	0.009962	2.88e-07	T	C	0.579033	0.033589	0.0094984	0.0004058
rs3753417		LDL-C levels	A	G	0.059847	-0.128506	0.0190715	1.60495e-11	0.061732	-0.00436617	0.0209114	0.834609		A	G	0.059847	-0.142682	0.022528	4.69e-10	G	A	0.938268	0.008359	0.0205296	0.683884
rs4927207		LDL-C levels	A	G	0.2248	-0.0642417	0.00994921	1.06824e-10	0.164834	-0.024362	0.0123069	0.0477546		A	G	0.2248	-0.078511	0.01175	4.99e-11	G	A	0.835166	0.028872	0.0121316	0.0173169
rs533617		LDL-C levels	C	T	0.056816	-0.105207	0.0182796	8.64351e-09	0.039552	-0.010556	0.0258717	0.683266		C	T	0.056816	-0.1748	0.021589	1.67e-15	T	C	0.960448	0.034645	0.0255949	0.175867
rs60049679		LDL-C levels	C	G	0.129231	0.119401	0.0148056	7.34695e-16	0.084179	0.0695496	0.0250567	0.00550857		C	G	0.129231	0.148222	0.017488	7.7e-17	C	G	0.084179	0.078673	0.0248725	0.0015613
rs61770425		LDL-C levels	G	A	0.212482	-0.0655768	0.010234	1.47676e-10	0.223234	-0.00747058	0.0114814	0.51526		G	A	0.212482	-0.085015	0.012087	4.59e-12	A	G	0.776766	0.013365	0.011281	0.236122
rs61773946		LDL-C levels	T	C	0.152311	-0.0762759	0.0114688	2.91674e-11	0.139156	0.000993403	0.0134685	0.941203		T	C	0.152311	-0.097056	0.013545	1.83e-12	C	T	0.860844	0.004571	0.0132548	0.730202
rs7240405		LDL-C levels	A	G	0.164663	0.0642801	0.011108	7.17377e-09	0.188217	0.0255792	0.012977	0.0487107		G	A	0.835337	-0.013767	0.013121	0.301745	G	A	0.811783	-0.018706	0.0127692	0.14294
rs7254776		LDL-C levels	C	T	0.316766	-0.065095	0.00932052	2.86791e-12	0.358807	-0.0125218	0.0100731	0.21383		C	T	0.316766	-0.085628	0.011008	2.01e-14	T	C	0.641193	0.018919	0.009883	0.0555811
rs73037644		LDL-C levels	A	G	0.078567	-0.0970356	0.0168306	8.14531e-09	0.039944	-0.00476752	0.0284204	0.86678		A	G	0.078567	-0.092593	0.019881	4.63e-06	G	A	0.960056	0.006308	0.0282106	0.823066
rs7350789		LDL-C levels	A	G	0.378934	-0.0629977	0.00935958	1.68695e-11	0.346833	0.00789314	0.00991082	0.42579		A	G	0.378934	-5.2e-05	0.011058	0.996338	G	A	0.653167	-0.015132	0.0097157	0.119356
rs75248916		LDL-C levels	T	C	0.071921	-0.0987581	0.0169256	5.3847e-09	0.05063	-0.0120868	0.021097	0.566704		T	C	0.071921	-0.12191	0.019993	2.01e-09	C	T	0.94937	0.017994	0.0208022	0.387037
rs79856035		LDL-C levels	A	G	0.336193	0.0566793	0.00884745	1.49111e-10	0.37948	0.0151434	0.00985108	0.124237		A	G	0.336193	0.088097	0.010449	1.11e-16	G	A	0.62052	-0.024363	0.0096766	0.0118113
rs8100236		LDL-C levels	T	C	0.499874	0.0496772	0.00851705	5.45447e-09	0.518715	0.0269322	0.00956015	0.00484551		C	T	0.500126	-0.024061	0.010061	0.018603	C	T	0.481285	-0.02011	0.0093941	0.0322984
rs10889360		Triglyceride levels	T	C	0.268116	-0.0773547	0.00909131	1.75981e-17	0.329299	-0.00688733	0.010166	0.498098		T	C	0.268116	-0.086773	0.011289	3e-14	C	T	0.670701	0.013258	0.0098362	0.1777
rs150617279		Triglyceride levels	A	T	0.110688	-0.0813622	0.013884	4.62489e-09	0.056818	0.0553713	0.0242544	0.0224338		A	T	0.110688	-0.115406	0.017242	3.67e-11	T	A	0.943182	-0.035103	0.0239448	0.14265
rs261336		Triglyceride levels	G	A	0.20933	0.0663833	0.00969108	7.38816e-12	0.204913	0.0175745	0.012078	0.145646		A	G	0.79067	-0.050179	0.012029	3.71e-05	A	G	0.795087	-0.013927	0.0117677	0.236612
rs2980869		Triglyceride levels	T	C	0.486888	-0.0478946	0.00791021	1.40601e-09	0.459055	-0.0296484	0.00954234	0.00188977		T	C	0.486888	-0.072512	0.009821	2.9e-13	T	C	0.459055	-0.043993	0.009279	2.13e-06
rs35120633		Triglyceride levels	A	G	0.05889	0.15912	0.0168737	4.1e-21	0.059443	0.046965	0.0214924	0.0288749		A	G	0.05889	0.201213	0.020954	2.24e-21	G	A	0.940557	-0.069483	0.0209608	0.0009168
rs42130		Triglyceride levels	A	T	0.145444	-0.0790958	0.0143085	3.24081e-08	0.129171	0.0321788	0.0203812	0.11437		A	T	0.145444	-0.085667	0.017768	1.87e-06	A	T	0.129171	0.030056	0.0199821	0.132543
rs57204168		Triglyceride levels	G	A	0.368349	0.0489921	0.00825976	3.0032e-09	0.335267	-0.00854475	0.0103616	0.409566		G	A	0.368349	0.053679	0.010255	2.28e-07	A	G	0.664733	0.005824	0.010098	0.564111
rs58434384		Triglyceride levels	G	A	0.059978	-0.0932998	0.0168218	2.91651e-08	0.093595	-0.0111298	0.0172597	0.519029		G	A	0.059978	-0.113811	0.020884	7.15e-08	A	G	0.906405	0.02296	0.0165918	0.166415
rs7350789		Triglyceride levels	A	G	0.37896	0.0508462	0.00892782	1.2319e-08	0.346833	0.0254174	0.0100361	0.011322		A	G	0.37896	0.020448	0.011082	0.06795	G	A	0.653167	-0.015132	0.0097157	0.119356
rs75627662		Triglyceride levels	T	C	0.208831	0.0794039	0.0100972	3.72148e-15	0.183674	0.0023953	0.0139736	0.863896		T	C	0.208831	0.080325	0.012537	2.39e-10	C	T	0.816326	-0.000341	0.0136838	0.980119
rs920589		Triglyceride levels	T	G	0.260508	-0.0603045	0.00896602	1.7451e-11	0.256143	-0.0396033	0.0111528	0.000383809		T	G	0.260508	-0.08828	0.011132	4.51e-15	G	T	0.743857	0.050842	0.0108639	2.87e-06
rs247617		HDL mean diameter	A	C	0.288773	0.1094	0.01998	4.36272e-08	0.307986	0.0172712	0.0113176	0.126998		A	C	0.288773	0.177049	0.011403	1.83e-53	C	A	0.692014	0.030884	0.0102121	0.0024925
rs261332		HDL mean diameter	A	G	0.190062	-0.143574	0.023106	5.17431e-10	0.218835	-0.0350914	0.0130255	0.00705874		G	A	0.809938	-0.229549	0.013178	7.99e-67	G	A	0.781165	-0.031107	0.0116894	0.0077881
rs422137	LIPC	HDL mean diameter	G	A	0.567964	0.142621	0.0192165	1.15553e-13	0.538298	0.0416895	0.0113008	0.000225079		A	G	0.432036	0.172572	0.010976	8.86e-55	G	A	0.538298	-0.006502	0.0102338	0.525204
rs479084		HDL mean diameter	G	C	0.375515	0.11723	0.0188928	5.46887e-10	0.377468	0.0269841	0.0107824	0.0123287		G	C	0.375515	-0.095313	0.010828	2.67e-18	C	G	0.622532	0.007425	0.0097124	0.444578
rs5112	APOC1P1	HDL mean diameter	C	G	0.426267	0.12285	0.0211201	6.00174e-09	0.449162	0.0504436	0.0150811	0.000823378		G	C	0.573733	0.000695	0.012094	0.954508	G	C	0.550838	-0.01642	0.0141075	0.244456
rs6065904		HDL mean diameter	A	G	0.233223	-0.11781	0.0213435	3.39598e-08	0.241403	-0.0264306	0.0120342	0.0280706		A	G	0.233223	-0.177828	0.012178	1.73e-47	G	A	0.758597	0.019307	0.0108313	0.074664
rs6728178	APOB	HDL mean diameter	A	G	0.274437	0.110823	0.020017	3.08659e-08	0.286529	0.0449445	0.0114076	8.15		A	G	0.274437	0.052004	0.011478	7.1e-06	G	A	0.713471	0.002713	0.0102903	0.792053
rs114448690		Levels of large HDL particles	A	G	0.066638	-0.336307	0.0433521	8.65761e-15	0.103559	0.015252	0.027295	0.576308		A	G	0.066638	0.049038	0.026759	0.07024	A	G	0.103559	-0.055185	0.0244641	0.0240858
rs1318175		Levels of large HDL particles	T	C	0.173091	0.127158	0.0222099	1.03251e-08	0.160256	-0.0169362	0.0140422	0.227782		T	C	0.173091	-0.095023	0.013704	7.65e-12	C	T	0.839744	0.021941	0.0126573	0.0830131
rs534933		Levels of large HDL particles	A	C	0.159891	-0.192537	0.0229438	4.79277e-17	0.186931	-0.00329601	0.0143179	0.817934		C	A	0.840109	-0.166971	0.01412	1.71e-31	C	A	0.813069	-0.026119	0.0128496	0.0420856
rs58749629	PCIF1-PLTP	Levels of large HDL particles	A	G	0.137015	-0.152803	0.024208	2.75299e-10	0.145035	0.0542653	0.0148332	0.000253814		A	G	0.137015	0.061529	0.014964	4.92e-05	G	A	0.854965	-0.050971	0.0132797	0.0001239
rs66626994		Levels of large HDL particles	A	G	0.223496	0.139634	0.0215563	9.31782e-11	0.138239	0.0276532	0.0173168	0.110288		A	G	0.223496	-0.050459	0.013294	0.000179	G	A	0.861761	-0.092293	0.0162735	1.42e-08
rs7240405		Levels of large HDL particles	A	G	0.166754	0.122413	0.022207	3.54023e-08	0.188217	0.0111151	0.0141435	0.431938		G	A	0.833246	0.091186	0.013703	5.07e-11	G	A	0.811783	-0.018706	0.0127692	0.14294
rs7518497		Levels of large HDL particles	C	A	0.264711	0.105007	0.0188302	2.45405e-08	0.330208	-0.00550264	0.0111228	0.620801		C	A	0.264711	-0.006566	0.011629	0.577006	A	C	0.669792	0.011291	0.009833	0.250854
rs12721051		Levels of medium-sized HDL particles	G	C	0.246593	-0.034162	0.00624258	4.43947e-08	0.160657	0.0427823	0.0149029	0.00409525		G	C	0.246593	-0.045529	0.012396	0.000271	C	G	0.839343	-0.091474	0.0143769	1.98e-10
rs139953093		Levels of medium-sized HDL particles	T	G	0.154851	0.0402306	0.00721661	2.47921e-08	0.168859	0.00860107	0.0132208	0.515322		T	G	0.154851	0.095365	0.014241	3.19e-11	G	T	0.831141	0.025379	0.0124683	0.0418024
rs1435639		Levels of medium-sized HDL particles	C	T	0.118149	-0.0465586	0.00836179	2.57645e-08	0.149229	0.000457525	0.0137856	0.973524		C	T	0.118149	-0.041226	0.015823	0.009773	T	C	0.850771	-0.002083	0.0128843	0.871567
rs185673826		Levels of medium-sized HDL particles	C	T	0.004206	-0.396879	0.058771	1.44844e-11	0.007307	-0.0019761	0.0918669	0.982838		C	T	0.004206	-0.426535	0.117108	0.000305	C	T	0.007307	0.015786	0.0834359	0.849937
rs4846922		Levels of medium-sized HDL particles	T	C	0.381872	-0.0306999	0.00541528	1.4352e-08	0.363577	0.0124317	0.0104352	0.233528		C	T	0.618128	0.042814	0.01074	7.76e-05	C	T	0.636423	-0.020127	0.0098656	0.041338
rs61679753		Levels of medium-sized HDL particles	A	T	0.028063	0.0981504	0.0166283	3.57796e-09	0.037315	0.016734	0.0313896	0.59396		A	T	0.028063	0.092581	0.032953	0.005338	T	A	0.962685	0.087834	0.0296337	0.0030367
rs12225230		Levels of small HDL particles	C	G	0.197932	0.0426332	0.00698561	1.04096e-09	0.186676	0.0130769	0.0131341	0.319422		C	G	0.197932	0.055713	0.012827	1.61e-05	G	C	0.813324	-0.015567	0.0117731	0.186084
rs3816117		Levels of small HDL particles	T	C	0.499277	-0.0378085	0.0056354	1.95818e-11	0.49197	0.0284864	0.0104155	0.00623815		C	T	0.500723	0.0247	0.010324	0.017463	C	T	0.50803	-0.027973	0.0093539	0.0027852
rs429358		Levels of small HDL particles	C	T	0.168024	0.0472308	0.00755287	4.01734e-10	0.13247	0.00523578	0.0163873	0.749346		C	T	0.168024	0.040121	0.013852	0.004015	T	C	0.86753	-0.090851	0.0151807	2.17e-09
rs5112		Levels of small HDL particles	C	G	0.426267	0.0358757	0.00657261	4.80559e-08	0.449162	0.026961	0.0151542	0.0752219		G	C	0.573733	-0.021458	0.012088	0.077755	G	C	0.550838	-0.01642	0.0141075	0.244456
rs62568199		Levels of small HDL particles	G	T	0.073469	-0.0602495	0.0109856	4.14862e-08	0.081153	0.0171558	0.0197566	0.385199		G	T	0.073469	-0.027255	0.020168	0.179328	T	G	0.918847	0.004834	0.0175086	0.782477
rs677622	TTC39B	Levels of small HDL particles	A	G	0.143022	-0.0474487	0.00835408	1.3493e-08	0.190854	0.0485179	0.0154014	0.00163137		G	A	0.856978	0.018301	0.015292	0.234346	G	A	0.809146	-0.029124	0.0138294	0.0352089
rs734104		Levels of small HDL particles	C	T	0.197016	0.0417187	0.00716691	5.84914e-09	0.186114	-0.019465	0.0141097	0.167726		T	C	0.802984	-0.058619	0.013159	9.72e-06	T	C	0.813886	-0.005437	0.0127855	0.670656
rs7873387		Levels of small HDL particles	C	A	0.103392	0.052188	0.00920168	1.41496e-08	0.15783	0.0203841	0.0151187	0.177572		C	A	0.103392	0.009274	0.016845	0.584383	A	C	0.84217	-0.048187	0.0131374	0.0002445
rs10414043		Levels of extra large HDL particles	A	G	0.148378	0.135658	0.0170886	2.04652e-15	0.118186	-0.0449774	0.0194755	0.0209192		A	G	0.148378	-0.000247	0.01473	0.986743	G	A	0.881814	-0.090471	0.0161747	2.23e-08
rs114448690	APOC1P1	Levels of extra large HDL particles	A	G	0.066638	-0.184762	0.0310978	2.82743e-09	0.103559	0.0975792	0.0316284	0.00203429		A	G	0.066638	0.041649	0.026814	0.123449	A	G	0.103559	-0.055185	0.0244641	0.0240858
rs16940181		Levels of extra large HDL particles	C	A	0.156558	-0.111874	0.0164547	1.05422e-11	0.144759	-0.000925918	0.0167622	0.955949		C	A	0.156558	0.151122	0.014148	3.43e-26	A	C	0.855241	-0.016507	0.0130766	0.20683
rs2899624		Levels of extra large HDL particles	G	A	0.105466	0.106976	0.0193284	3.11804e-08	0.141398	-0.0405187	0.017849	0.0232029		G	A	0.105466	-0.085527	0.016654	3.59e-07	A	G	0.858602	0.020035	0.0130603	0.125021
rs515081		Levels of extra large HDL particles	A	G	0.317897	-0.115343	0.0157044	2.06287e-13	0.368433	0.00226242	0.0166875	0.892157		G	A	0.682103	-0.100241	0.013514	1.97e-13	G	A	0.631567	0.003654	0.0132548	0.782798
rs534933		Levels of extra large HDL particles	A	C	0.159891	-0.17811	0.0164422	2.41576e-27	0.186931	0.0153596	0.0165796	0.354231		C	A	0.840109	-0.168097	0.014136	4.61e-32	C	A	0.813069	-0.026119	0.0128496	0.0420856
rs58749629		Levels of extra large HDL particles	A	G	0.137015	-0.100501	0.0173868	7.45574e-09	0.145035	0.0902873	0.0172151	1,57E-02		A	G	0.137015	0.062667	0.014994	3.44e-05	G	A	0.854965	-0.050971	0.0132797	0.0001239
rs7244334		Levels of extra large HDL particles	T	C	0.467249	0.0694343	0.0123993	2.14531e-08	0.443206	-0.0181786	0.0125044	0.146009		C	T	0.532751	0.036714	0.010685	0.000659	C	T	0.556794	0.000406	0.0097276	0.966708
rs7531579		Levels of extra large HDL particles	C	A	0.263068	0.0895286	0.0136069	4.71499e-11	0.320603	-0.0222175	0.0131867	0.0920197		C	A	0.263068	-0.006362	0.011731	0.590673	A	C	0.679397	0.015795	0.0099916	0.113917
rs149487415		Cholesterol content in large HDLs	G	A	0.054341	-0.159429	0.0261971	1.15942e-09	0.048099	0.00567644	0.0260592	0.827563		G	A	0.054341	-0.167189	0.022663	2.87e-13	A	G	0.951901	0.018468	0.0246987	0.454622
rs5167		Cholesterol content in large HDLs	G	T	0.407345	-0.0662002	0.0121172	4.67293e-08	0.365791	-0.0168032	0.0106912	0.116024		G	T	0.407345	-0.018477	0.010501	0.081401	T	G	0.634209	0.011396	0.009972	0.253123
rs7170361		Cholesterol content in large HDLs	C	T	0.287952	0.0724225	0.0129664	2.33175e-08	0.298835	-0.0122044	0.0111245	0.272606		C	T	0.287952	0.141515	0.011209	7.77e-36	T	C	0.701165	-0.019878	0.0103272	0.0542529
rs7267295	PCIF1-PLTP	Cholesterol content in large HDLs	T	C	0.162617	0.089887	0.0157472	1.14226e-08	0.152718	0.044373	0.0141946	0.00177179		T	C	0.162617	0.065712	0.013615	1.78e-06	C	T	0.847282	-0.050234	0.013283	0.0001557
rs73168081		Cholesterol content in large HDLs	T	C	0.253028	-0.16322	0.0276853	3.73454e-09	0.08203	0.00644975	0.0182595	0.723918		T	C	0.253028	-0.061112	0.024079	0.011973	C	T	0.91797	-0.002866	0.016217	0.859722
rs7350789		Cholesterol content in large HDLs	A	G	0.378936	0.077618	0.0127674	1.20636e-09	0.346833	-0.00815611	0.0105367	0.438892		A	G	0.378936	0.177856	0.011006	1.33e-57	G	A	0.653167	-0.015132	0.0097157	0.119356
rs780096		Cholesterol content in large HDLs	C	G	0.410486	-0.0679901	0.0115135	3.52076e-09	0.441248	-0.00990612	0.010013	0.322505		G	C	0.589514	0.023261	0.009968	0.020846	G	C	0.558752	0.002828	0.0093116	0.76135
rs1601935	LIPC	Cholesterol content in medium-sized HDLs	G	T	0.377777	0.38889	0.0598047	7.89058e-11	0.360046	-0.0414278	0.0108967	0.000143613		T	G	0.622223	-0.01198	0.010474	0.257019	T	G	0.639954	-0.009188	0.0099764	0.357063
rs2043084		Cholesterol content in medium-sized HDLs	C	G	0.225812	0.456474	0.0673301	1.20472e-11	0.207891	-0.0345676	0.012456	0.005517		C	G	0.225812	-0.006203	0.011779	0.601779	G	C	0.792109	-0.010427	0.0114385	0.361995
rs449647		Cholesterol content in medium-sized HDLs	T	A	0.123783	0.54364	0.0986586	3.58196e-08	0.166137	-0.0341788	0.0167554	0.0413638		T	A	0.123783	0.012821	0.017241	0.461209	A	T	0.833863	0.032614	0.0151123	0.0309193
rs534933		Cholesterol content in medium-sized HDLs	A	C	0.156504	0.478095	0.0782851	1.01459e-09	0.186931	-0.036848	0.0140726	0.00883397		C	A	0.843496	0.018274	0.013703	0.186343	C	A	0.813069	-0.026119	0.0128496	0.0420856
rs7272535		Cholesterol content in medium-sized HDLs	A	G	0.092184	-0.583676	0.101986	1.04583e-08	0.1112	0.0230811	0.0168544	0.170862		A	G	0.092184	0.061075	0.017807	0.000681	G	A	0.8888	0.022785	0.0151014	0.131351
rs7412		Cholesterol content in medium-sized HDLs	T	C	0.056114	117.282	0.145538	7.72527e-16	0.073977	-0.110454	0.023638	2,97E-01		T	C	0.056114	0.080018	0.025434	0.001831	C	T	0.926023	0.137045	0.0210923	8.17e-11
rs77617917		Cholesterol content in medium-sized HDLs	A	G	0.078844	-0.717135	0.108906	4.55172e-11	0.068053	0.0466547	0.0224899	0.0380354		A	G	0.078844	0.064224	0.019042	0.000836	G	A	0.931947	0.028877	0.0210369	0.16985
rs11076175		Cholesterol content in extra large HDLs	G	A	0.168618	0.0626827	0.0100927	5.27384e-10	0.175085	0.00290452	0.0137436	0.832625		G	A	0.168618	-0.139976	0.013195	3.46e-26	A	G	0.824915	-0.024628	0.0125128	0.0490429
rs11207994		Cholesterol content in extra large HDLs	T	C	0.261281	0.0477397	0.00869013	3.93922e-08	0.312518	-0.000748029	0.0112432	0.946955		T	C	0.261281	-0.010785	0.011336	0.342141	C	T	0.687482	0.010309	0.0101252	0.308605
rs11632618		Cholesterol content in extra large HDLs	A	G	0.059619	-0.177793	0.0177002	9.69481e-24	0.06029	-0.0574213	0.0241707	0.0175178		A	G	0.059619	0.177897	0.023087	1.49e-14	G	A	0.93971	-0.023847	0.022021	0.278844
rs12324517		Cholesterol content in extra large HDLs	C	T	0.472462	-0.0443121	0.00764457	6.76929e-09	0.472624	0.00614189	0.0102864	0.550447		C	T	0.472462	0.028146	0.009974	0.004852	C	T	0.472624	0.023491	0.0093453	0.0119478
rs1318175		Cholesterol content in extra large HDLs	T	C	0.17498	0.0674654	0.0100566	1.9655e-11	0.160256	0.00880612	0.0138616	0.525241		T	C	0.17498	-0.066359	0.01312	4.49e-07	C	T	0.839744	0.021941	0.0126573	0.0830131
rs146842281		Cholesterol content in extra large HDLs	T	C	0.061323	-0.125118	0.0168152	1.00115e-13	0.021022	-0.0471318	0.034646	0.173708		T	C	0.061323	0.147715	0.021922	1.78e-11	C	T	0.978978	-0.025121	0.0333629	0.451472
rs1884799		Cholesterol content in extra large HDLs	G	T	0.177667	-0.0568806	0.0101165	1.8814e-08	0.145343	-0.0175237	0.014908	0.239812		G	T	0.177667	0.005605	0.013199	0.671544	T	G	0.854657	0.014969	0.013786	0.277561
rs4782373		Cholesterol content in extra large HDLs	A	G	0.281152	0.0472146	0.00811589	5.97154e-09	0.221017	0.014627	0.0131427	0.265738		A	G	0.281152	-0.005064	0.01104	0.646942	G	A	0.778983	0.002539	0.0120772	0.833488
rs515081		Cholesterol content in extra large HDLs	A	G	0.317897	-0.0865914	0.0103519	6.02264e-17	0.368433	-0.0389815	0.0144759	0.00708431		G	A	0.682103	-0.079561	0.013502	4.12e-09	G	A	0.631567	0.003654	0.0132548	0.782798
rs6073958	PCIF1-PLTP	Cholesterol content in extra large HDLs	C	T	0.195889	0.0589217	0.0094527	4.5665e-10	0.200751	0.0472396	0.0129146	0.000254341		C	T	0.195889	-0.127737	0.012323	4.49e-25	T	C	0.799249	0.025141	0.0117687	0.0326588
rs6531216		Cholesterol content in extra large HDLs	G	A	0.535281	0.0433984	0.00751807	7.80825e-09	0.494048	0.0278236	0.0101363	0.00605198		A	G	0.464719	0.003587	0.009856	0.716309	A	G	0.505952	-0.01605	0.0091856	0.0805842
rs72654473		Cholesterol content in extra large HDLs	A	C	0.080615	-0.0834118	0.0146912	1.3654e-08	0.09385	-0.0357934	0.0206041	0.0823525		A	C	0.080615	0.029233	0.01915	0.12744	C	A	0.90615	0.092689	0.0188915	9.28e-07
rs75001120		Cholesterol content in extra large HDLs	T	C	0.090704	0.073193	0.0131716	2.74614e-08	0.069883	-0.00291194	0.0207283	0.888279		T	C	0.090704	0.031105	0.017052	0.068548	C	T	0.930117	0.00955	0.0192836	0.620431
rs79526707		Cholesterol content in extra large HDLs	C	A	0.07405	-0.084424	0.0146518	8.31176e-09	0.055595	-0.0407517	0.02198	0.0637345		C	A	0.07405	0.048132	0.019108	0.011915	A	C	0.944405	0.004604	0.0203873	0.821336
rs964184		Cholesterol content in extra large HDLs	G	C	0.138255	-0.0771199	0.0107512	7.32976e-13	0.184706	-0.0106165	0.0137971	0.441612		C	G	0.861745	-0.01189	0.014056	0.398308	C	G	0.815294	-0.049958	0.0123988	5.6e-05

### Sheet: TableS1_SNPs_METSIM
		mtCOJO Output											Original Input
													METSIM						UKBiobank
SNP	trait	a1	a2	a1_freq.x	bzx	bzx_se	bzx_pval	a1_freq.y	bzy	bzy_se	bzy_pval		A1.x	A2.x	a1_freq.x	bzx	bzx_se	bzx_pval	A1.y	A2.y	a1_freq.y	bzy	bzy_se	bzy_pval
rs10947527	HDL-C levels	C	T	0.163713	-0.136775	0.0238931	1.04e-08	0.04498	0.0320689	0.0240486	0.182367		C	T	0.163713	-0.136	0.025644	1.85e-07	C	T	0.04498	0.03288	0.02368	0.165019
rs11669173	HDL-C levels	A	G	0.473755	-0.087502	0.0148211	3.55e-09	0.48001	0.0250448	0.00886329	0.00471812		A	G	0.473755	-0.0728	0.0158667	5.86e-06	A	G	0.48001	0.02299	0.0084	0.006216
rs12934632	HDL-C levels	T	C	0.171288	-0.174854	0.018819	1.52e-20	0.18226	-0.00268968	0.0114359	0.814057		T	C	0.171288	-0.173	0.0200268	6.74e-17	T	C	0.18226	0.00575	0.01081	0.595011
rs13284054	HDL-C levels	C	T	0.0887148	-0.145847	0.0259986	2.03e-08	0.11533	-0.015861	0.0142015	0.264056		C	T	0.0887148	-0.134	0.0277617	1.94e-06	T	C	0.88467	0.00996	0.01332	0.454934
rs145347194	HDL-C levels	C	T	0.152708	0.141614	0.0205458	5.48e-12	0.06803	0.00412462	0.0206693	0.84183		C	T	0.152708	0.11	0.0219245	7.76e-07	C	T	0.06803	0.00806	0.0203	0.691588
rs2008136	HDL-C levels	T	C	0.396023	0.0864056	0.0151377	1.14e-08	0.31916	0.0128851	0.00981952	0.189455		T	C	0.396023	0.091	0.0162106	3.62e-08	T	C	0.31916	0.01093	0.00939	0.244662
rs261332	HDL-C levels	A	G	0.204011	0.178531	0.0175743	3.03e-24	0.21452	0.0204663	0.0107414	0.0567317		G	A	0.795989	-0.15	0.0187851	9.87e-15	A	G	0.21452	0.02785	0.01018	0.006251
rs289719	HDL-C levels	T	C	0.342565	0.101701	0.0154319	4.39e-11	0.32393	0.00420031	0.00940165	0.655046		C	T	0.657435	-0.11	0.0164438	6.8e-11	C	T	0.67607	0.00296	0.0089	0.739891
rs490098	HDL-C levels	C	A	0.197487	0.104881	0.0183359	1.07e-08	0.19898	-0.00707963	0.0108761	0.515088		A	C	0.802513	-0.0939	0.019554	2.18e-06	C	A	0.19898	0.00224	0.01027	0.827464
rs510440	HDL-C levels	A	T	0.056431	0.175194	0.0316449	3.09e-08	0.04329	-0.0106344	0.0245627	0.665051		T	A	0.943569	-0.171	0.0337374	6.03e-07	A	T	0.04329	0.00643	0.02379	0.786969
rs62117206	HDL-C levels	C	G	0.052721	0.189506	0.0336536	1.79e-08	0.07069	-0.0428954	0.0181367	0.0180244		C	G	0.052721	0.0904	0.036005	0.012	G	C	0.92931	0.04964	0.01695	0.003423
rs7772600	HDL-C levels	T	C	0.27717	-0.098774	0.0162659	1.26e-09	0.23151	0.0274608	0.0103566	0.00801272		C	T	0.72283	0.106	0.0174987	3.05e-09	T	C	0.23151	0.02912	0.00991	0.003296
rs115785198	LDL-C levels	T	C	0.0525567	-0.19709	0.0332406	3.04e-09	0.07052	-0.0602611	0.0173463	0.000512761		T	C	0.0525567	-0.161	0.0353735	6.92e-06	C	T	0.92948	0.0484	0.01651	0.003388
rs117752662	LDL-C levels	G	C	0.0603094	-0.223382	0.0317802	2.08e-12	0.03921	-0.0870809	0.0325216	0.0074145		G	C	0.0603094	-0.238	0.0338076	7.15e-12	C	G	0.96079	0.09332	0.03213	0.003692
rs12137621	LDL-C levels	A	C	0.237601	-0.106341	0.0172145	6.52e-10	0.20353	-0.0254208	0.0107339	0.017871		A	C	0.237601	-0.0997	0.0183166	8.96e-08	C	A	0.79647	0.02282	0.01038	0.027888
rs143345849	LDL-C levels	A	G	0.0581014	-0.194246	0.0316444	8.34e-10	0.01744	0.00320489	0.0412297	0.938041		A	G	0.0581014	-0.181	0.0336758	1.28e-07	A	G	0.01744	0.0068	0.04095	0.868138
rs17111872	LDL-C levels	G	C	0.10449	-0.135461	0.0239526	1.56e-08	0.08973	-0.00339093	0.0150143	0.82132		G	C	0.10449	-0.132	0.0254822	3.46e-07	C	G	0.91027	0.00188	0.01456	0.896951
rs17240441	LDL-C levels	G	GGCAGCGCCA	0.275918	0.103142	0.016297	2.47e-10	0.30308	0.0279808	0.00964175	0.00370731		G	GGCAGCGCCA	0.275918	0.11	0.0173418	5.7e-10	G	GGCAGCGCCA	0.30308	0.03137	0.00928	0.000731
rs35358959	LDL-C levels	A	G	0.127689	-0.136022	0.0218575	4.87e-10	0.07574	-0.0615071	0.0167041	0.000231274		A	G	0.127689	-0.15	0.0232601	3.01e-10	G	A	0.92426	0.06899	0.01633	2.41e-05
rs4927207	LDL-C levels	A	G	0.276878	-0.0938314	0.0163136	8.83e-09	0.15529	-0.0248709	0.0111796	0.0261029		A	G	0.276878	-0.0962	0.0173558	5.29e-08	G	A	0.84471	0.02523	0.01092	0.02086
rs5742911	LDL-C levels	G	A	0.291224	-0.106928	0.0159922	2.29e-11	0.29535	-0.0318906	0.0096768	0.000982194		G	A	0.291224	-0.105	0.0170182	1.59e-09	A	G	0.70465	0.03053	0.00935	0.001094
rs61770425	LDL-C levels	G	A	0.216556	-0.127351	0.0176743	5.79e-13	0.2233	-0.0168191	0.0102777	0.101742		G	A	0.216556	-0.108	0.0188053	1.79e-08	A	G	0.7767	0.00841	0.00988	0.394812
rs66626994	LDL-C levels	A	G	0.276987	0.134843	0.0163519	1.63e-16	0.14354	0.0794387	0.0134815	3.81e-09		A	G	0.276987	0.138	0.0174006	1.47e-14	A	G	0.14354	0.08322	0.01322	3.19e-10
rs8107248	LDL-C levels	A	G	0.189154	-0.103304	0.018642	3e-08	0.22722	-0.0315662	0.0103539	0.00229815		G	A	0.810846	0.103	0.0198315	3.23e-07	G	A	0.77278	0.03168	0.00998	0.0015
rs261290	Triglyceride levels	T	C	0.38358	0.0833204	0.0151426	3.75e-08	0.34832	0.017927	0.0091527	0.0501526		C	T	0.61642	-0.0632	0.0159126	8.19e-05	T	C	0.34832	0.01301	0.00858	0.129388
rs2894250	Triglyceride levels	C	T	0.323549	-0.0847416	0.0155237	4.79e-08	0.40837	0.00271163	0.00999022	0.786061		T	C	0.676451	0.0841	0.0163006	3.84e-07	T	C	0.59163	0.00791	0.00944	0.40202
rs35529421	Triglyceride levels	A	T	0.260606	-0.0922518	0.0166279	2.89e-08	0.34621	0.00498482	0.00924821	0.589884		A	T	0.260606	-0.0903	0.0174898	3.77e-07	T	A	0.65379	0.01017	0.00855	0.233875
rs35980001	Triglyceride levels	GC	G	0.24927	0.0934869	0.0170895	4.49e-08	0.21858	0.0446239	0.0104912	2.11e-05		GC	G	0.24927	0.0692	0.0179488	0.00013	GC	G	0.21858	0.03454	0.00995	0.000524
rs4336630	Triglyceride levels	T	G	0.348783	0.110203	0.015121	3.14e-13	0.35408	0.0231552	0.00909767	0.010922		G	T	0.651217	-0.116	0.0159274	1.41e-12	T	G	0.35408	0.03498	0.00848	3.72e-05
rs481843	Triglyceride levels	T	C	0.183398	0.110201	0.019215	9.74e-09	0.08688	0.0126002	0.0147722	0.393678		T	C	0.183398	0.12	0.0202318	6.27e-09	T	C	0.08688	0.02069	0.01421	0.145517
rs61905116	Triglyceride levels	G	A	0.052021	0.218969	0.0325731	1.79e-11	0.06138	0.0420951	0.0190277	0.026946		G	A	0.052021	0.241	0.0342809	7.62e-12	G	A	0.06138	0.06266	0.01767	0.000395
rs780096	Triglyceride levels	C	G	0.410889	0.119629	0.0147802	5.78e-16	0.43752	-0.00767423	0.00879824	0.383074		G	C	0.589111	-0.124	0.0155672	1.14e-14	C	G	0.43752	0.00411	0.00819	0.615941
rs79954596	Triglyceride levels	G	T	0.0887817	-0.148502	0.0256135	6.72e-09	0.12626	0.0169891	0.0133978	0.204779		G	T	0.0887817	-0.156	0.026966	1.42e-08	T	G	0.87374	0.01061	0.01222	0.385384
rs9638182	Triglyceride levels	G	T	0.154311	-0.11771	0.020056	4.38e-09	0.17903	-0.00982511	0.0117328	0.402366		G	T	0.154311	-0.128	0.0211144	2.97e-09	T	G	0.82097	0.01665	0.01094	0.127796
rs9644639	Triglyceride levels	G	C	0.0810033	-0.151355	0.0266499	1.35e-08	0.09592	-0.0511004	0.0154095	0.000912663		G	C	0.0810033	-0.176	0.0280313	8.37e-10	C	G	0.90408	0.05646	0.01432	8.13e-05
rs534933	HDL mean diameter	A	C	0.173991	0.336346	0.0440946	2.39e-14	0.17864	0.176992	0.0199922	8.52e-19		C	A	0.826009	-0.217	0.019695	4.34e-26	A	C	0.17864	0.02408	0.01118	0.031342
rs76679589	HDL mean diameter	T	C	0.171322	0.295488	0.045544	8.7e-11	0.14055	0.105534	0.0210615	5.42e-07		T	C	0.171322	0.164	0.020209	3.76e-15	T	C	0.14055	0.01892	0.01159	0.102579
rs11580527	Cholesterol content in large HDLs	A	G	0.060605	0.339392	0.0574057	3.38e-09	0.01084	0.106455	0.0584288	0.0684606		A	G	0.060605	0.0895	0.0338897	0.00827	G	A	0.98916	0.10933	0.05275	0.038248
rs148356565	Cholesterol content in large HDLs	C	T	0.0712834	0.303302	0.0541374	2.11e-08	0.04722	0.0641252	0.037521	0.0874426		C	T	0.0712834	0.0299	0.0318815	0.354	T	C	0.95278	0.11271	0.02847	7.61e-05
rs404935	Cholesterol content in large HDLs	A	G	0.0603374	0.314639	0.0561969	2.16e-08	0.15692	0.131738	0.0274487	1.59e-06		A	G	0.0603374	0.0276	0.0324391	0.402	G	A	0.84308	0.03732	0.01097	0.000673
rs4927205	Cholesterol content in large HDLs	G	A	0.214658	0.180084	0.0328621	4.25e-08	0.0854	0.0618347	0.0204608	0.0025103		G	A	0.214658	0.00613	0.0185537	0.754	A	G	0.9146	0.03515	0.01412	0.012831
rs61770425	Cholesterol content in large HDLs	G	A	0.216556	0.197533	0.0325645	1.31e-09	0.2233	0.0931343	0.0178448	1.8e-07		G	A	0.216556	0.00598	0.0182473	0.756	A	G	0.7767	0.00841	0.00988	0.394812
rs676297	Cholesterol content in large HDLs	T	A	0.153869	0.245363	0.0368956	2.93e-11	0.18923	0.124717	0.0201695	6.27e-10		T	A	0.153869	0.0167	0.021421	0.444	A	T	0.81077	0.01292	0.01136	0.255681
rs769450	Cholesterol content in large HDLs	A	G	0.500653	-0.152976	0.027874	4.06e-08	0.38577	-0.0594518	0.015354	0.000107912		A	G	0.500653	-0.0156	0.0159791	0.334	G	A	0.61423	0.01243	0.00878	0.156592
rs404935	Cholesterol content in medium-sized HDLs	A	G	0.0603374	-0.354878	0.0548822	1.01e-10	0.15692	0.170714	0.0320132	9.68e-08		A	G	0.0603374	0.00357	0.0300709	0.913	G	A	0.84308	0.03732	0.01097	0.000673
rs449647	Cholesterol content in medium-sized HDLs	T	A	0.117001	-0.257706	0.042617	1.48e-09	0.16506	0.108524	0.0259976	2.99e-05		T	A	0.117001	0.0204	0.0242243	0.407	A	T	0.83494	0.02577	0.01239	0.037509
rs66586168	Cholesterol content in medium-sized HDLs	A	ATTGGC	0.0999964	-0.245147	0.0449454	4.92e-08	0.13234	0.082557	0.0276287	0.00280724		A	ATTGGC	0.0999964	-0.00446	0.0245748	0.866	ATTGGC	A	0.86766	0.05757	0.01317	1.25e-05
rs7170361	Cholesterol content in medium-sized HDLs	C	T	0.301654	-0.210316	0.0295552	1.11e-12	0.28475	0.104412	0.0182744	1.11e-08		C	T	0.301654	0.0208	0.0169968	0.223	C	T	0.28475	0.0189	0.00923	0.040601
rs72654473	Cholesterol content in medium-sized HDLs	A	C	0.0610631	-0.656421	0.0551658	1.2e-32	0.09782	0.255608	0.0333913	1.93e-14		A	C	0.0610631	0.0396	0.0326331	0.227	C	A	0.90218	0.1014	0.01568	1.03e-10
rs7350789	Cholesterol content in medium-sized HDLs	A	G	0.386073	-0.15403	0.0278569	3.21e-08	0.35035	0.0820008	0.0171578	1.76e-06		A	G	0.386073	0.0406	0.016034	0.0113	A	G	0.35035	0.0188	0.00852	0.027367

### Sheet: Labels
Variable	Label
a1	Effect allele
a2	Non-effect allele
a1_freq.x	Effect allele frequency in the Kettunen/METSIM studies
bzx	Regression coefficient of the association between the effect allele and the HDL/lipid trait of interest
bzx_se	Standard error of the association between the effect allele and the HDL/lipid trait of interest
bzx_pval	P value of the association between the effect allele and the HDL/lipid trait of interest
a1_freq.y	Effect allele frequency in the CARDIoGRAMplusC4D/UKBiobank studies
bzy	Regression coefficient of the association between the effect allele and coronary artery disease risk
bzy_se	Standard error of the association between the effect allele and coronary artery disease
bzy_pval	P value of the association between the effect allele and coronary artery disease
